# Transcriptional control of nucleus accumbens neuronal excitability by Retinoid X Receptor Alpha tunes sensitivity to drug rewards

**DOI:** 10.1101/2022.03.28.486101

**Authors:** Arthur Godino, Marine Salery, Romain Durand-de Cuttoli, Molly S. Estill, Leanne M. Holt, Rita Futamura, Caleb J. Browne, Philipp Mews, Peter J. Hamilton, Rachael L. Neve, Li Shen, Scott J. Russo, Eric J. Nestler

## Abstract

The complex nature of the transcriptional networks underlying addictive behaviors suggests intricate cooperation between diverse gene regulation mechanisms that go beyond canonical activity-dependent pathways. Here we implicate in this process a novel nuclear receptor transcription factor, Retinoid X Receptor Alpha (RXRα), which we identified bioinformatically as associated with addiction-like behaviors. In the nucleus accumbens (NAc) of male and female mice, we show that, while its own expression remains unaltered after cocaine exposure, RXRα controls plasticity- and addiction-relevant transcriptional programs in both dopamine receptor D1- and D2-expressing medium spiny neurons, which in turn modulate intrinsic excitability and synaptic activity of these NAc cell types. Behaviorally, bidirectional viral and pharmacological manipulation of RXRα regulates drug reward sensitivity in both non-operant and operant paradigms. Together, this study demonstrates a key role for NAc RXRα in promoting drug addiction, and paves the way for future studies of rexinoid signaling in psychiatric disease states.
