## Supplemental Table S4 for "Transcriptional control of nucleus accumbens neuronal excitability by Retinoid X Receptor Alpha tunes sensitivity to drug rewards"

### Sheet: Feuil1
Gene	Forward (5' to 3')	Reverse (5' to 3')
Arc	GGAGGGAGGTCTTCTACCGT	CTACAGAGACAGTGTGGCGG
Drd1a	TTCTTCCTGGTATGGCTTGG	GCTTAGCCCTCACGTTCTTG
Drd2	TATGCCCTGGGTCGTCTATC	AGGACAGGACCCAGACAATG
cFos	TACTACCATTCCCCAGCCGA	GCTGTCACCGTGGGGATAAA
FosB	GTGAGAGATTTGCCAGGGTC	AGAGAGAAGCCGTCAGGTTG
deltaFosB	AGGCAGAGCTGGAGTCGGAGAT	GCCGAGGACTTGAACTTCACTCG
Gria1	CTGTGAATCAGAACGCCTCA	TCACTTGTCCTCCACTGCTG
Grin1	ACTCCCAACGACCACTTCAC	GTAGACGCGCATCATCTCAA
Homer1a	CTGACCAGTACCCCTTCACAG	TGTGTCACATCGGGTGTTCTC
Npas4	TATGGACTGCTACACCCCGA	GGCTTGAAGTCTCACCACCA
Nr4a1	AAAGTTGGGGGAGTGTGCTA	TGAGCTTGAATACAGGGCATCT
Ppia	CAAATGCTGGACCAAACACAAACG	GTTCATGCCTTCTTTCACCTTCCC
Rpl38	AGGATGCCAAGTCTGTCAAGA	TCCTTGTCTGTGATAACCAGGG
Rxra-1	CTGCCCATCCCTCAGGAAAT	TTGCAGCCCTCACAACTGTAT
Rxra-2	TGCAAGGGCTTCTTCAAGAG	TGGTGGACTCCACCTCGTTC
Tbp	CCCCACAACTCTTCCATTCT	GCAGGAGTGATAGGGGTCAT
Zif268	CTGACCAACGAGAAGCCCAA	TCCCAAGTAGGTCACGGTCT
