## Supplemental Table S5 for "Transcriptional control of nucleus accumbens neuronal excitability by Retinoid X Receptor Alpha tunes sensitivity to drug rewards"

### Sheet: Feuil1
Target	Company	Reference	Species	Dilution
Arc	Santa Cruz	sc-17839	Mouse monoclonal	2 µg/ml
pCREB	Cell Signaling Technologies	9198S	Rabbit monoclonal	1:1000
pERK	Cell Signaling Technologies	4370S	Rabbit monoclonal	1:1000
GluN2B	EMD Millipore	06-600	Rabbit polyclonal	1 µg/ml
PSD95	Abcam	ab18258	Rabbit polyclonal	1 µg/ml
p65/RelA	Invitrogen	436700	Mouse monoclonal	0.5 µg/ml
TBP	Abcam	ab63766	Rabbit polyclonal	1 µg/ml
RXRa	Abcam	ab125001	Rabbit monoclonal	0.12 µg/ml
Actin	MP Biomedicals	691002	Mouse monoclonal	1:50000
